# A global cancer data integrator reveals principles of synthetic lethality, sex disparity and immunotherapy

**DOI:** 10.1101/2021.01.08.425918

**Authors:** Christopher Yogodzinski, Abolfazl Arab, Justin R. Pritchard, Hani Goodarzi, Luke A. Gilbert

## Abstract

Advances in cancer biology are increasingly dependent on integration of heterogeneous datasets. Large scale efforts have systematically mapped many aspects of cancer cell biology; however, it remains challenging for individual scientists to effectively integrate and understand this data. We have developed a new data retrieval and indexing framework that allows us to integrate publicly available data from different sources and to combine publicly available data with new or bespoke datasets. Beyond a database search, our approach empowered testable hypotheses of new synthetic lethal gene pairs, genes associated with sex disparity, and immunotherapy targets in cancer. Our approach is straightforward to implement, well documented and is continuously updated which should enable individual users to take full advantage of efforts to map cancer cell biology.
