## Supplementary material for "A global cancer data integrator reveals principles of synthetic lethality, sex disparity and immunotherapy": Zip with all supplementary data: supp_table1.xlsx

### Sheet: Ovarian Cancer
gene	ACH-000132	ACH-000584	ACH-000278	ACH-000524	ACH-000256	ACH-000713	ACH-000460	ACH-000663	ACH-000542	ACH-000237	ACH-001151	ACH-000291	ACH-000280	ACH-000608	ACH-001278	ACH-000936	ACH-000527	ACH-000811	ACH-000885	ACH-000906	ACH-000324	ACH-000520	ACH-000116	ACH-000123	ACH-000696	ACH-000013	ACH-001048	ACH-000308	ACH-000657	ACH-000947	ACH-000796
FANCA	9.445	11.409	6.402	-22.107	-18.846	-19.832	-20.026	-13.511	7.695	-12.751	-12.665	-18.337	2.556	-26.398	-3.022	-24.586	-16.591	-18.748	-9.563	-3.665	8.503	-15.953	-10.056	-6.873	-14.162	-7.252	-8.102	-27.292	-6.749	8.038	-17.345
FANCC	9.364	19.244	5.151	-19.702	-20.205	-12.313	-11.3	-8.72	-1.792	-2.01	-11.321	-12.266	-10.366	-19.335	-6.73	-8.14	-14.052	-16.676	-6.523	-2.355	-11.3	-17.36	-19.394	-5.953	-5.721	-16.996	-16.88	-19.319	-4.801	3.169	-12.088
FANCI	14.884	15.85	-3.766	-27.839	-19.596	-16.707	-11.013	-27.507	8.771	-14.853	-12.892	-21.537	-16.96	-10.792	-11.081	-19.18	-21.998	-21.178	-23.088	0.646	-26.136	-17.417	-14.806	-7.858	-10.559	-17.931	-27.501	-16.277	-10.903	0.185	9.722
FANCM	25.415	41.543	36.987	-4.067	-2.333	-11.842	-10.111	-9.403	-6.451	2.076	-8.49	-9.542	1.897	-13.002	-15.804	-7.167	-5.593	-16.215	-12.469	-3.994	-10.867	2.394	0.32	-10.191	-1.744	-8.147	-14.278	-14.523	-6.463	0.869	-7.99
FANCD2	7.702	6.927	17.637	-13.611	-12.893	-8.866	-13.57	-10.606	8.293	-2.397	-1.755	-14.299	3.387	-15.632	-3.901	-19.571	-10.533	-12.898	-15.819	-3.233	-4.059	-8.839	-15.915	-9.045	-2.947	-8.399	-14.799	-12.297	-2.778	-1.452	5.857
FANCF	13.593	36.166	30.384	-15.021	-10.082	-12.757	-11.466	1.878	-7.878	-0.445	-12.662	-17.554	-4.067	-7.889	-3.833	-8.448	-7.571	3.037	-5.859	-1.87	-5.264	-13.456	-6.321	5.133	-3.787	-15.807	-16.813	-12.833	-11.348	3.46	-5.169
FANCE	1.138	14.884	-0.74	-9.251	-5.215	-23.898	-11.878	-24.569	-9.579	-3.443	-14.375	-21.511	-13.984	-19.354	-8.487	-24.257	-23.984	-14.745	-16.478	-8.839	-17.294	-19.121	-13.589	-7.594	-17.289	-11.359	-12.177	-20.011	-13.048	-11.073	-13.592

### Sheet: Breast Cancer
gene	ACH-000849	ACH-000699	ACH-000028	ACH-000856	ACH-000573	ACH-000330	ACH-000288	ACH-000768	ACH-000374	ACH-000711	ACH-000017	ACH-000910	ACH-000148	ACH-000621	ACH-000277	ACH-000352	ACH-000783	ACH-000624	ACH-000876	ACH-000097	ACH-000223	ACH-000721	ACH-000248
FANCA	-8.297	-21.734	-7.108	7.778	4.083	-30.339	-2.797	-1.239	-5.519	-7.486	-27.154	-31.908	-9.024	-21.211	-5.575	-16.075	-21.975	2.707	-16.302	-10.187	-11.74	-14.876	-23.315
FANCC	-3.197	-6.99	-4.929	-6.008	-2.281	-12.701	-17.547	11.846	-7.551	-7.951	-17.596	-14.155	-3.428	-8.348	-8.688	-23.103	-16.099	-1.415	-19.513	-14.685	-9.045	-16.295	-16.273
FANCI	-13.406	-15.639	-11.742	-11.642	-8.448	-24.496	-9.16	-1.489	-7.059	-19.775	-20.395	-20.409	-4.797	-21.118	-15.497	-20.236	-20.126	-6.42	-16.208	-18.36	-12.096	-18.213	-15.258
FANCM	12.556	-6.467	3.837	8.808	27.377	-2.926	-8.585	-0.406	-11.298	-1.613	-3.104	-20.952	1.248	-6.817	-22.707	-17.976	-16.805	9.215	-22.593	-8.314	-7.43	-1.263	-11.319
FANCD2	-19.495	-8.546	0.986	-2.232	4.924	-14.219	-0.076	9.108	21.56	-18.784	-17.052	-13.177	-12.891	-7.245	-23.286	-16.249	-12.378	4.361	-11.429	-5.523	-12.338	-9.873	-18.578
FANCF	-17.16	-4.658	6.099	0.646	5.632	-5.999	-4.31	5.857	-3.405	-1.792	-11.945	-11.267	9.712	-18.508	7.325	-24.744	-17.704	0.41	-15.365	-10.955	-8.807	-18.275	-8.177
FANCE	-8.082	-15.087	-16.858	-2.3	-4.023	-13.643	-12.675	6.402	-1.683	-8.786	-17.802	-21.021	-9.228	-4.981	-11.823	-29.136	-10.315	-2.315	-16.889	-13.326	-2.813	-16.997	-17.995
