## Supplementary material for "A global cancer data integrator reveals principles of synthetic lethality, sex disparity and immunotherapy": Zip with all supplementary data: supp_table4.xlsx

### Sheet: KRAS
gene	ensembl_transcript	baseMean	log2FoldChange	lfcSE	stat	pvalue	padj	location	confidence	c	hits
ENO1	ENST00000646680	94.1399	7.42055	0.383482	19.3505	2.01989e-83	7.53878e-81	Plasma membrane	6	2	43.7716
CD151	ENST00000322008	72.3623	9.88595	0.575009	17.1927	3.01173e-66	6.3249e-64	Plasma membrane	6	2	36.5424
SLC4A2	ENST00000469467	53.4257	5.74905	0.345592	16.6354	3.86208e-62	6.86907e-60	Plasma membrane	6	2	32.4561
B2M	ENST00000561424	273.912	15.9521	1.14793	13.8964	6.66254e-44	5.23362e-42	Plasma membrane	6	2	28.6167
HSP90B1	ENST00000540297	3.21637	3.96017	0.353842	11.1919	4.46697e-29	1.52425e-27	Plasma membrane	6	2	15.3886
LRPAP1	ENST00000648517	39.688	3.97512	0.36508	10.8884	1.3098e-27	4.04408e-26	Plasma membrane	6	2	14.6841
ITGA3	ENST00000514834	46.2317	13.3855	1.23892	10.8042	3.28951e-27	9.83616e-26	Plasma membrane	8	2	19.1963
SLC3A2	ENST00000541372	23.1508	12.3821	1.15272	10.7416	6.48793e-27	1.90753e-25	Plasma membrane	8	2	18.5508
HSPD1	ENST00000388968	489.765	3.5933	0.346108	10.382	2.99377e-25	7.83044e-24	Plasma membrane	6	2	13.3498
CANX	ENST00000505090	7.06984	5.2382	0.505465	10.3631	3.64811e-25	9.47996e-24	Plasma membrane	6	2	14.1307
PHB2	ENST00000544888	4.19597	6.29362	0.645325	9.75264	1.79739e-22	3.84988e-21	Plasma membrane	6	2	13.3541
HLA-C	ENST00000484378	11.7791	11.39	1.18016	9.65125	4.85615e-22	1.00489e-20	Plasma membrane	6	2	15.6939
ATP1A1	ENST00000440951	26.6018	8.18995	0.88572	9.24665	2.31631e-20	4.12079e-19	Plasma membrane	8	2	13.2875
CD44	ENST00000526669	25.5408	12.5283	1.35624	9.2375	2.52333e-20	4.47472e-19	Plasma membrane	10	2	15.4388
VDAC2	ENST00000344036	4.98951	10.1901	1.1194	9.10319	8.77204e-20	1.48432e-18	Plasma membrane	6	2	14.0093
SLC29A1	ENST00000371740	3.955	9.83474	1.08084	9.09916	9.10301e-20	1.53677e-18	Plasma membrane	8	2	13.8241
DDR1	ENST00000376569	8.81231	10.9957	1.21233	9.0699	1.19126e-19	1.98772e-18	Plasma membrane	6	2	14.3487
PRKCSH	ENST00000588269	3.2938	6.58498	0.742492	8.86874	7.39755e-19	1.15264e-17	Plasma membrane	6	2	11.7616
TSPAN4	ENST00000397408	7.87763	6.98735	0.789332	8.85223	8.57874e-19	1.3275e-17	Plasma membrane	6	2	11.9322
SLC5A6	ENST00000426119	4.47052	10.0161	1.13844	8.79814	1.39102e-18	2.10503e-17	Plasma membrane	6	2	13.3464
SLCO4A1	ENST00000451793	8.31372	10.9074	1.24218	8.78083	1.62275e-18	2.44475e-17	Plasma membrane	9	2	13.7596
ITGA5	ENST00000547197	9.36118	11.0743	1.30349	8.4959	1.96399e-17	2.67534e-16	Plasma membrane	7	2	13.3235
TFPI	ENST00000453013	13.3786	11.5997	1.37434	8.4402	3.16807e-17	4.22368e-16	Plasma membrane	7	2	13.487
PTGFRN	ENST00000497385	5.56071	10.3153	1.2257	8.41579	3.9026e-17	5.16472e-16	Plasma membrane	7	2	12.8011
RHBDF2	ENST00000585989	3.80679	5.49032	0.652395	8.41564	3.90761e-17	5.17041e-16	Plasma membrane	8	2	10.3884
SERPINH1	ENST00000525492	9.76315	10.432	1.25114	8.33803	7.55362e-17	9.74933e-16	Plasma membrane	6	2	12.7215
PLXNB2	ENST00000425954	2.80463	9.36107	1.12679	8.30772	9.75608e-17	1.24625e-15	Plasma membrane	7	2	12.1327
EMP3	ENST00000596315	5.03619	10.1872	1.29979	7.83759	4.59274e-15	5.0889e-14	Plasma membrane	6	2	11.7403
PLXND1	ENST00000506979	8.07963	7.56773	0.987555	7.66309	1.81511e-14	1.89847e-13	Plasma membrane	7	2	10.1447
CLDND1	ENST00000508902	1.75845	8.69999	1.15558	7.52867	5.12617e-14	5.14137e-13	Plasma membrane	6	2	10.4945
HLA-B	ENST00000640615	259.796	9.05002	1.20708	7.49745	6.50733e-14	6.46898e-13	Plasma membrane	7	2	10.6196
HLA-A	ENST00000638375	40.8408	8.10947	1.09097	7.43324	1.05967e-13	1.0315e-12	Plasma membrane	8	2	10.048
TRAP1	ENST00000570514	1.4912	8.44255	1.17957	7.15732	8.22673e-13	7.37427e-12	Plasma membrane	6	2	9.78742
ACTN1	ENST00000555075	14.6385	6.25876	0.890725	7.02659	2.11638e-12	1.82509e-11	Plasma membrane	6	2	8.49874
CD58	ENST00000369487	5.7653	2.63915	0.37639	7.01173	2.35389e-12	2.02095e-11	Plasma membrane	7	2	6.6668
SLC7A2	ENST00000494857	8.30964	10.9069	1.67626	6.50668	7.68311e-11	5.61866e-10	Plasma membrane	6	2	10.0786
SLC43A3	ENST00000533051	4.58882	10.0561	1.5713	6.39984	1.55538e-10	1.10199e-09	Plasma membrane	7	2	9.50694
PLAUR	ENST00000598875	3.94519	4.45142	0.727977	6.11478	9.66919e-10	6.27026e-09	Plasma membrane	8	2	6.32707
CD70	ENST00000245903	14.4407	10.986	1.80634	6.08192	1.18753e-09	7.62738e-09	Plasma membrane	6	2	9.55182
SEMA3C	ENST00000427167	1.96786	8.791	1.47871	5.94503	2.76399e-09	1.70636e-08	Plasma membrane	8	2	8.27946
NF2	ENST00000413209	0.988258	7.83877	1.35286	5.79423	6.86344e-09	4.05042e-08	Plasma membrane	6	2	7.61564
SLC16A1	ENST00000478835	4.64275	7.2283	1.28095	5.6429	1.67205e-08	9.42507e-08	Plasma membrane	8	2	7.12701
LY6K	ENST00000518841	4.27819	9.95242	1.76809	5.62892	1.81341e-08	1.01838e-07	Plasma membrane	6	2	8.47226
MYO1B	ENST00000392318	2.62683	9.26314	1.65351	5.60211	2.11762e-08	1.17963e-07	Plasma membrane	6	2	8.0957
TMEM132A	ENST00000536409	1.17917	8.08065	1.46519	5.51507	3.48639e-08	1.89607e-07	Plasma membrane	7	2	7.4014
PTPRS	ENST00000591760	1.65834	6.08772	1.10541	5.5072	3.64587e-08	1.97743e-07	Plasma membrane	9	2	6.39581
SLC9A1	ENST00000490329	4.01746	1.70765	0.311239	5.48661	4.09719e-08	2.20462e-07	Plasma membrane	6	2	4.18216
ATP13A3	ENST00000457986	15.0496	2.35179	0.433214	5.42871	5.67631e-08	3.00208e-07	Plasma membrane	7	2	4.43719
ZDHHC5	ENST00000532842	0.542106	6.90421	1.28537	5.3714	7.81276e-08	4.07219e-07	Plasma membrane	10	2	6.64719
ABCC4	ENST00000645237	7.56086	4.10394	0.771104	5.32216	1.02541e-07	5.27406e-07	Plasma membrane	9	2	5.1909
ADAM22	ENST00000398204	0.802185	7.60087	1.46781	5.17836	2.23842e-07	1.1062e-06	Plasma membrane	6	2	6.77852
ATP1B3	ENST00000466678	0.68043	7.31979	1.42097	5.15126	2.58747e-07	1.27059e-06	Plasma membrane	9	2	6.60789
ITGB5	ENST00000461306	34.7246	2.8116	0.553586	5.07888	3.79664e-07	1.82505e-06	Plasma membrane	9	2	4.27516
ADCY6	ENST00000548820	0.868089	7.68542	1.51372	5.07719	3.83058e-07	1.83989e-06	Plasma membrane	7	2	6.71031
ROBO1	ENST00000466906	15.7203	4.08922	0.852466	4.79693	1.61117e-06	7.14464e-06	Plasma membrane	8	2	4.61762
SLC29A2	ENST00000357440	5.04748	4.25685	0.892377	4.77024	1.84006e-06	8.1008e-06	Plasma membrane	7	2	4.67416
SDC2	ENST00000520233	5.42759	10.2978	2.17844	4.72717	2.27666e-06	9.89471e-06	Plasma membrane	6	2	7.65122
ITGAV	ENST00000496477	0.562697	7.13661	1.51126	4.7223	2.33191e-06	1.01287e-05	Plasma membrane	7	2	6.06553
TNFRSF25	ENST00000356876	0.623405	7.24911	1.57045	4.61595	3.91305e-06	1.64374e-05	Plasma membrane	6	2	6.01664
BTN2A1	ENST00000312541	9.78026	2.87072	0.649175	4.4221	9.77459e-06	3.87396e-05	Plasma membrane	9	2	3.64128
PSEN1	ENST00000553719	0.378653	6.59294	1.51257	4.35878	1.30789e-05	5.0892e-05	Plasma membrane	7	2	5.44315
UQCRC2	ENST00000561553	65.9145	1.39883	0.327265	4.27428	1.91753e-05	7.27894e-05	Plasma membrane	6	2	2.76838
CSF2RA	ENST00000381529	2.07821	8.91941	2.09682	4.25379	2.10187e-05	7.93356e-05	Plasma membrane	7	2	6.50997
DCBLD2	ENST00000479144	4.82919	3.38796	0.816514	4.14929	3.33506e-05	0.000121946	Plasma membrane	6	2	3.65089
SLC2A1	ENST00000415851	22.9491	3.56684	0.883089	4.03905	5.36688e-05	0.000190459	Plasma membrane	10	2	3.64352
FAS	ENST00000357339	0.988363	7.8936	1.96608	4.01488	5.9475e-05	0.000209423	Plasma membrane	8	2	5.78629
STX4	ENST00000461455	0.353214	6.59296	1.64878	3.99869	6.36936e-05	0.000223165	Plasma membrane	6	2	5.12217
IL6ST	ENST00000506241	2.94404	3.4229	0.863344	3.9647	7.34873e-05	0.000254896	Plasma membrane	8	2	3.50827
LRP12	ENST00000523007	3.32088	1.87454	0.47674	3.93201	8.42402e-05	0.000289563	Plasma membrane	6	2	2.7064
L1CAM	ENST00000370058	2.92751	6.87818	1.81499	3.78965	0.00015086	0.000496726	Plasma membrane	8	2	5.09103
AMIGO2	ENST00000266581	14.2972	3.42989	0.921966	3.72019	0.00019907	0.000643408	Plasma membrane	6	2	3.3107
ABCG2	ENST00000505480	0.762471	7.47803	2.04326	3.65985	0.000252359	0.000801437	Plasma membrane	8	2	5.28708
ADAM17	ENST00000649068	1.72507	1.94131	0.536461	3.61873	0.00029605	0.000929656	Plasma membrane	7	2	2.48649
SLC2A3	ENST00000543435	1.41384	8.35492	2.34124	3.56858	0.000358923	0.00111039	Plasma membrane	6	2	5.65472
FKRP	ENST00000593875	0.494191	6.9675	1.99492	3.49261	0.000478318	0.00144743	Plasma membrane	6	2	4.90345
SLC12A7	ENST00000510943	1.16465	3.28298	0.950046	3.4556	0.000549072	0.00164338	Plasma membrane	7	2	3.03362
TRPV2	ENST00000338560	5.54135	9.60509	2.78855	3.44447	0.000572173	0.00170749	Plasma membrane	6	2	6.18637
MET	ENST00000422097	1.96964	2.01844	0.588628	3.42906	0.00060568	0.00179921	Plasma membrane	8	2	2.38168
MCAM	ENST00000530006	2.90645	5.22738	1.55151	3.36922	0.000753804	0.00219985	Plasma membrane	10	2	3.94249
PTPRM	ENST00000583153	0.624288	4.83874	1.45528	3.32495	0.000884338	0.00254663	Plasma membrane	6	2	3.71639
ATP6V0A2	ENST00000536426	3.47853	1.11028	0.346645	3.20293	0.00136035	0.00377218	Plasma membrane	7	2	1.76684
PALM	ENST00000338448	2.3936	3.86377	1.21859	3.17068	0.00152081	0.004183	Plasma membrane	6	2	3.12114
BCAM	ENST00000590108	0.495193	6.96548	2.21427	3.14573	0.00165673	0.00451956	Plasma membrane	7	2	4.65519
ICAM1	ENST00000264832	45.8551	3.41316	1.12087	3.0451	0.00232605	0.0061625	Plasma membrane	7	2	2.8117
SLC19A1	ENST00000427839	0.840418	3.40318	1.14264	2.97836	0.00289799	0.00753069	Plasma membrane	9	2	2.76317
ABCC2	ENST00000649459	11.0977	7.73185	2.67609	2.88923	0.00386183	0.00974052	Plasma membrane	6	2	4.87164
CPD	ENST00000583275	0.369691	6.72068	2.32682	2.88835	0.00387267	0.00976683	Plasma membrane	6	2	4.36546
SLC39A10	ENST00000464301	2.24915	2.15014	0.745653	2.88357	0.00393195	0.00990038	Plasma membrane	9	2	2.07725
CADM1	ENST00000541434	3.21882	6.51245	2.26389	2.87667	0.00401902	0.0100984	Plasma membrane	8	2	4.2541
ABCB1	ENST00000622132	2.2999	9.05336	3.1723	2.85388	0.00431893	0.0107791	Plasma membrane	7	2	5.51039
FYN	ENST00000368667	6.09903	2.90767	1.03914	2.79816	0.00513945	0.0126287	Plasma membrane	6	2	2.40316
STIM1	ENST00000532610	1.14265	3.76172	1.35969	2.7666	0.00566435	0.0137854	Plasma membrane	6	2	2.81115
ROR1	ENST00000371080	0.55282	2.98504	1.0897	2.73933	0.0061565	0.0148696	Plasma membrane	7	2	2.40637
MYO1C	ENST00000646049	0.342023	6.59301	2.50291	2.63414	0.0084351	0.0197471	Plasma membrane	6	2	4.14875
ITGA1	ENST00000513737	1.08571	2.9556	1.17895	2.50698	0.0121769	0.0272878	Plasma membrane	7	2	2.25982
TIMP1	ENST00000456754	4.02878	2.37765	0.950839	2.50059	0.0123988	0.0277316	Plasma membrane	6	2	1.96734
EPB41L2	ENST00000337057	14.0693	2.45415	0.98516	2.49112	0.0127341	0.0284021	Plasma membrane	6	2	2.0004
UNC5A	ENST00000329542	1.03233	4.39652	1.78662	2.4608	0.0138627	0.0306659	Plasma membrane	6	2	2.95493
NPTN	ENST00000562924	64.8007	0.762025	0.323868	2.35289	0.0186282	0.0399633	Plasma membrane	7	2	1.08018
PTPRF	ENST00000617451	0.66811	7.34704	3.15869	2.32598	0.0200197	0.0425593	Plasma membrane	7	2	4.35902
RCN1	ENST00000054950	156.388	1.14529	0.494381	2.31662	0.0205245	0.0434873	Plasma membrane	6	2	1.25346
ENG	ENST00000486329	0.872086	1.86849	0.810904	2.30421	0.0212108	0.0447323	Plasma membrane	7	2	1.60894
PCDHGB1	ENST00000611598	0.795733	3.70389	1.65967	2.23171	0.0256341	0.0527105	Plasma membrane	6	2	2.491
SLC1A3	ENST00000504121	0.662159	5.26966	2.38144	2.21281	0.026911	0.0550079	Plasma membrane	6	2	3.26462
EPHB4	ENST00000478459	14.2498	0.987801	0.457592	2.15869	0.030874	0.0620729	Plasma membrane	7	2	1.09745
FAM171A1	ENST00000477161	0.671615	2.04864	0.981063	2.08819	0.0367809	0.0723277	Plasma membrane	6	2	1.59467
CDH10	ENST00000264463	0.41191	6.70154	3.26624	2.05176	0.0401929	0.0780887	Plasma membrane	7	2	3.90448
TNFRSF9	ENST00000377507	0.606903	4.51707	2.20722	2.04649	0.0407078	0.0789527	Plasma membrane	6	2	2.80985
EPHA5	ENST00000613740	0.808226	6.02315	2.9702	2.02786	0.0425748	0.0820787	Plasma membrane	6	2	3.55446
PROCR	ENST00000216968	73.2973	1.75392	0.884078	1.9839	0.0472673	0.0897513	Plasma membrane	7	2	1.40044
NT5E	ENST00000369646	6.37855	1.4625	0.744421	1.96461	0.0494592	0.0932658	Plasma membrane	6	2	1.24639
SUSD2	ENST00000358321	2.94697	3.2327	1.71601	1.88384	0.0595864	0.109074	Plasma membrane	8	2	2.09749
NCAM1	ENST00000533073	0.506905	6.96337	3.90321	1.78401	0.0744213	0.131925	Plasma membrane	7	2	3.92152
F11R	ENST00000602966	1.25345	1.54772	0.869291	1.78044	0.0750033	0.1328	Plasma membrane	9	2	1.21226
ALPP	ENST00000392027	0.909496	3.21934	1.8191	1.76975	0.0767692	0.135451	Plasma membrane	10	2	2.04378
ITGA7	ENST00000554327	0.919341	2.72843	1.56353	1.74504	0.0809774	0.141761	Plasma membrane	6	2	1.78844
GPC1	ENST00000469694	0.288436	6.40441	3.68565	1.73766	0.0822704	0.143648	Plasma membrane	9	2	3.62356
THY1	ENST00000524970	2.85323	9.36837	5.41638	1.72964	0.0836948	0.145732	Plasma membrane	6	2	5.10241
ABCC1	ENST00000572053	0.595635	3.12433	1.86029	1.67949	0.0930573	0.159073	Plasma membrane	7	2	1.96137
VCAM1	ENST00000294728	2.02425	8.87469	5.41713	1.63826	0.101367	0.170582	Plasma membrane	6	2	4.82138
PROM2	ENST00000317668	0.304367	6.40434	4.3702	1.46546	0.142796	0.226842	Plasma membrane	6	2	3.52431
ANPEP	ENST00000558740	0.858581	4.25627	2.95354	1.44107	0.149564	0.235687	Plasma membrane	6	2	2.44197
ATP2B4	ENST00000466407	0.296087	1.37479	0.971886	1.41456	0.157198	0.245193	Plasma membrane	6	2	0.99264
TMEM63B	ENST00000532634	2.10431	0.999499	0.714287	1.3993	0.161725	0.250683	Plasma membrane	6	2	0.800187
SLC39A6	ENST00000586829	6.08114	0.758995	0.557608	1.36116	0.173463	0.26504	Plasma membrane	7	2	0.667842
QSOX2	ENST00000358701	25.1719	0.376403	0.312367	1.205	0.228202	0.329375	Plasma membrane	6	2	0.429356
FLVCR1	ENST00000483790	1.15234	1.41901	1.18886	1.19359	0.232639	0.334251	Plasma membrane	6	2	0.94747
CD46	ENST00000493796	1.03515	1.91786	1.6241	1.18087	0.237652	0.339454	Plasma membrane	9	2	1.19354
SCNN1D	ENST00000467651	0.206062	6.27875	5.42286	1.15783	0.246934	0.348834	Plasma membrane	6	2	3.36807
SLC6A6	ENST00000452775	0.201072	6.1533	5.42286	1.1347	0.256503	0.357971	Plasma membrane	7	2	3.29973
MDGA1	ENST00000503419	0.210836	6.1533	5.42286	1.1347	0.256503	0.357971	Plasma membrane	6	2	3.29973
NPR1	ENST00000368680	0.172315	3.60722	3.18522	1.13249	0.25743	0.358924	Plasma membrane	9	2	2.02611
IGSF8	ENST00000460351	0.181689	6.09058	5.42286	1.12313	0.261382	0.362666	Plasma membrane	8	2	3.26554
EFNA1	ENST00000497282	8.83471	1.05085	0.959739	1.09493	0.273548	0.375538	Plasma membrane	7	2	0.738096
ERBB2	ENST00000582818	0.556047	1.04562	0.972122	1.0756	0.282105	0.384449	Plasma membrane	8	2	0.730389
MSN	ENST00000609672	0.225106	2.15478	2.08094	1.03548	0.300445	0.403314	Plasma membrane	6	2	1.27457
SYVN1	ENST00000528487	0.438947	1.4694	1.54381	0.9518	0.341198	0.444127	Plasma membrane	6	2	0.910946
EGFR	ENST00000459688	0.191033	1.28745	1.42708	0.902156	0.366974	0.468751	Plasma membrane	10	2	0.808255
AXL	ENST00000359092	14.773	0.993875	1.18484	0.838827	0.401566	0.500788	Plasma membrane	7	2	0.64711
PTPRJ	ENST00000613246	17.5323	0.271794	0.485155	0.560221	0.575329	0.652805	Plasma membrane	7	2	0.228505
RPN1	ENST00000490166	0.158881	1.10992	2.01842	0.549894	0.582392	0.658806	Plasma membrane	6	2	0.645581
SLC4A7	ENST00000428005	0.664647	0.768308	1.55974	0.492586	0.622305	0.694166	Plasma membrane	8	2	0.463422
ROR2	ENST00000375708	0.801793	0.622304	1.98529	0.313457	0.753934	0.8065	Plasma membrane	7	2	0.35785
CXADR	ENST00000400166	3.67447	0.23659	0.765905	0.308903	0.757396	0.809422	Plasma membrane	10	2	0.164208
RECK	ENST00000475774	0.213221	0.534054	1.79	0.298355	0.765433	0.815784	Plasma membrane	9	2	0.31124
PKP2	ENST00000552612	0.245216	0.314462	1.07458	0.292636	0.7698	0.819445	Plasma membrane	6	2	0.200471
GOLIM4	ENST00000309027	7.8714	0.14483	0.66446	0.217966	0.827456	0.866352	Plasma membrane	6	2	0.103568
MERTK	ENST00000421804	5.70444	0.117508	0.855012	0.137435	0.890687	0.916843	Plasma membrane	6	2	0.0776066

### Sheet: EGFR
gene	ensembl_transcript	baseMean	log2FoldChange	lfcSE	stat	pvalue	padj	location	confidence	c	hits
ENO1	ENST00000646680	122.314	7.44315	0.465924	15.975	1.90786e-57	2.57635e-55	Plasma membrane	6	2	31.0161
CANX	ENST00000503303	428.201	6.1823	0.393603	15.707	1.35542e-55	1.67782e-53	Plasma membrane	6	2	29.4788
SLC4A2	ENST00000469467	72.0749	5.81552	0.38503	15.1041	1.52255e-51	1.56085e-49	Plasma membrane	6	2	27.3111
B2M	ENST00000561424	429.003	16.2376	1.11641	14.5445	6.33059e-48	5.29631e-46	Plasma membrane	6	2	30.7568
CD151	ENST00000322008	99.406	9.97793	0.696362	14.3287	1.4491e-46	1.12326e-44	Plasma membrane	6	2	26.9637
ATP1A1	ENST00000440951	41.594	8.46149	0.675882	12.5192	5.8645e-36	2.63411e-34	Plasma membrane	8	2	21.0204
ITGA3	ENST00000514834	82.0238	13.8502	1.13254	12.2293	2.16914e-34	8.80063e-33	Plasma membrane	8	2	22.9528
HSPD1	ENST00000388968	581.271	3.45731	0.285367	12.1153	8.76468e-34	3.42062e-32	Plasma membrane	6	2	17.4616
SLC3A2	ENST00000541372	34.6369	12.6085	1.07814	11.6947	1.35621e-31	4.69393e-30	Plasma membrane	8	2	20.9685
CD44	ENST00000526669	54.082	13.2501	1.20381	11.0068	3.54349e-28	1.00123e-26	Plasma membrane	10	2	19.6248
HSP90B1	ENST00000552051	138.925	3.00652	0.290042	10.3658	3.54692e-25	8.18536e-24	Plasma membrane	6	2	13.0467
PRKCSH	ENST00000591946	4.81664	5.38994	0.528345	10.2016	1.95118e-24	4.26098e-23	Plasma membrane	6	2	13.8802
TSPAN4	ENST00000397408	13.2581	7.39427	0.729743	10.1327	3.95576e-24	8.45839e-23	Plasma membrane	6	2	14.7335
DDR1	ENST00000376569	12.0414	11.0897	1.09714	10.1078	5.10071e-24	1.08271e-22	Plasma membrane	6	2	16.5276
HLA-C	ENST00000376237	24.5896	11.3938	1.14124	9.98371	1.79625e-23	3.65712e-22	Plasma membrane	6	2	16.4153
LRPAP1	ENST00000650182	7.70203	10.4472	1.06712	9.79012	1.2415e-22	2.37988e-21	Plasma membrane	6	2	15.5353
ITGA5	ENST00000547197	16.7826	11.5614	1.24039	9.32076	1.15507e-20	1.89831e-19	Plasma membrane	7	2	15.1415
TFPI	ENST00000453013	17.179	11.5965	1.27322	9.10795	8.39508e-20	1.29076e-18	Plasma membrane	7	2	14.7428
VDAC2	ENST00000344036	5.98026	10.0628	1.11498	9.02511	1.79521e-19	2.6882e-18	Plasma membrane	6	2	13.8167
SERPINH1	ENST00000526242	9.90069	10.8023	1.2014	8.99138	2.44151e-19	3.61562e-18	Plasma membrane	6	2	14.122
SLC5A6	ENST00000426119	5.7502	10.0221	1.16172	8.6269	6.3036e-18	8.32391e-17	Plasma membrane	6	2	13.0509
PTGFRN	ENST00000497385	10.7904	10.9236	1.28192	8.52122	1.57879e-17	2.01815e-16	Plasma membrane	7	2	13.3093
PLXNB2	ENST00000425954	5.98167	10.0873	1.2003	8.40401	4.31493e-17	5.32045e-16	Plasma membrane	7	2	12.6807
SLC29A1	ENST00000371740	3.93106	9.48071	1.13769	8.3333	7.86197e-17	9.47263e-16	Plasma membrane	8	2	12.2521
ACTN1	ENST00000555075	25.7259	6.68946	0.803632	8.32403	8.50236e-17	1.02155e-15	Plasma membrane	6	2	10.8401
RHBDF2	ENST00000585989	6.08666	5.78308	0.700113	8.2602	1.45427e-16	1.70891e-15	Plasma membrane	8	2	10.2752
CLDND1	ENST00000341181	56.6557	2.68045	0.3379	7.93266	2.14493e-15	2.26295e-14	Plasma membrane	6	2	8.16289
PLXND1	ENST00000506979	9.40198	7.42477	0.940884	7.89127	2.99128e-15	3.11657e-14	Plasma membrane	7	2	10.4655
SLCO4A1	ENST00000451793	8.28193	10.5314	1.35416	7.77703	7.42444e-15	7.49924e-14	Plasma membrane	9	2	11.8282
PHB2	ENST00000546217	2.38135	4.10783	0.541933	7.57997	3.45642e-14	3.26684e-13	Plasma membrane	6	2	8.29685
ITGB5	ENST00000461306	57.9103	3.16843	0.433999	7.30053	2.86632e-13	2.48959e-12	Plasma membrane	9	2	7.38615
PTPRS	ENST00000591760	3.18029	6.69235	0.933551	7.1687	7.57129e-13	6.31977e-12	Plasma membrane	9	2	8.94582
EMP3	ENST00000596315	5.95408	10.0651	1.44289	6.97562	3.04527e-12	2.39314e-11	Plasma membrane	6	2	10.343
SLC43A3	ENST00000533051	4.58192	9.6789	1.39641	6.93128	4.17061e-12	3.22698e-11	Plasma membrane	7	2	10.0851
CD58	ENST00000369487	7.786	2.66088	0.392718	6.77554	1.23945e-11	9.14953e-11	Plasma membrane	7	2	6.34974
LY6K	ENST00000518841	6.93379	10.2859	1.53542	6.69908	2.09729e-11	1.51322e-10	Plasma membrane	6	2	10.053
PLAUR	ENST00000598875	6.15706	4.73075	0.71243	6.64029	3.13059e-11	2.22024e-10	Plasma membrane	8	2	7.19217
SEMA3C	ENST00000427167	2.99452	9.09332	1.38156	6.58191	4.64437e-11	3.22809e-10	Plasma membrane	8	2	9.29219
SLC16A1	ENST00000478835	11.4812	8.17837	1.24963	6.54461	5.96521e-11	4.09955e-10	Plasma membrane	8	2	8.78282
TMEM132A	ENST00000536409	2.20462	8.64461	1.38411	6.24559	4.22209e-10	2.65632e-09	Plasma membrane	7	2	8.61016
HLA-A	ENST00000638375	38.0989	7.64721	1.23776	6.17825	6.48149e-10	3.99155e-09	Plasma membrane	8	2	8.02304
TRAP1	ENST00000570514	1.55983	8.11918	1.35074	6.01094	1.84456e-09	1.08107e-08	Plasma membrane	6	2	8.04267
SLC9A1	ENST00000490329	6.395	2.02185	0.346625	5.83298	5.44466e-09	3.03605e-08	Plasma membrane	6	2	4.76977
ITGAV	ENST00000496477	0.951081	7.41465	1.27591	5.81125	6.20099e-09	3.43672e-08	Plasma membrane	7	2	7.43925
HLA-B	ENST00000497377	4.71707	6.46552	1.14754	5.63426	1.75815e-08	9.26439e-08	Plasma membrane	7	2	6.74935
ADCY6	ENST00000548820	1.20436	7.77956	1.39034	5.59546	2.20042e-08	1.14629e-07	Plasma membrane	7	2	7.36013
AMIGO2	ENST00000266581	13.4977	2.95812	0.530164	5.57963	2.41034e-08	1.25028e-07	Plasma membrane	6	2	4.93056
PSEN1	ENST00000553719	0.851129	7.28737	1.32081	5.51736	3.44125e-08	1.75599e-07	Plasma membrane	7	2	7.02142
L1CAM	ENST00000370058	6.95944	7.79524	1.41471	5.51014	3.58544e-08	1.82484e-07	Plasma membrane	8	2	7.26701
UQCRC2	ENST00000561553	96.2182	1.53954	0.288191	5.34207	9.1892e-08	4.456e-07	Plasma membrane	6	2	3.9453
CSF2RA	ENST00000381529	4.54953	9.67917	1.82369	5.30747	1.1116e-07	5.33839e-07	Plasma membrane	7	2	7.97588
SLC2A1	ENST00000415851	33.4504	3.75329	0.710881	5.27977	1.29343e-07	6.15881e-07	Plasma membrane	10	2	4.9819
NF2	ENST00000413209	1.67995	8.23849	1.56321	5.27025	1.36236e-07	6.47262e-07	Plasma membrane	6	2	7.2137
ATP13A3	ENST00000457986	22.8431	2.55605	0.485932	5.2601	1.43978e-07	6.81598e-07	Plasma membrane	7	2	4.36126
ABCG2	ENST00000505480	3.43267	9.27483	1.77408	5.22797	1.71381e-07	8.04678e-07	Plasma membrane	8	2	7.6846
ZDHHC5	ENST00000532842	0.65174	6.90292	1.35693	5.08715	3.63477e-07	1.63957e-06	Plasma membrane	10	2	6.34409
CD70	ENST00000245903	9.58964	10.0328	1.98999	5.04164	4.61552e-07	2.05647e-06	Plasma membrane	6	2	7.85984
SDC2	ENST00000520233	12.5676	11.1453	2.2407	4.97403	6.55752e-07	2.86836e-06	Plasma membrane	6	2	8.34383
ATP1B3	ENST00000486782	0.986239	7.44349	1.53076	4.86262	1.1584e-06	4.91808e-06	Plasma membrane	9	2	6.37585
CADM1	ENST00000541434	6.90504	7.24534	1.50751	4.80616	1.5386e-06	6.42838e-06	Plasma membrane	8	2	6.21862
FYN	ENST00000523238	1.26695	5.75195	1.21181	4.74659	2.06878e-06	8.50244e-06	Plasma membrane	6	2	5.4112
MYO1B	ENST00000392318	4.95472	9.8028	2.08112	4.71035	2.47292e-06	1.006e-05	Plasma membrane	6	2	7.4001
ABCC4	ENST00000645237	10.1731	4.14746	0.920702	4.50468	6.64735e-06	2.54542e-05	Plasma membrane	9	2	4.37085
ALPP	ENST00000474529	5.41165	9.93064	2.22593	4.46134	8.14491e-06	3.08063e-05	Plasma membrane	10	2	7.221
ROBO1	ENST00000466906	14.7449	3.61696	0.817155	4.42628	9.58699e-06	3.58987e-05	Plasma membrane	8	2	4.03094
IL6ST	ENST00000506241	6.94655	4.29338	0.993713	4.32054	1.55645e-05	5.65928e-05	Plasma membrane	8	2	4.27031
DCBLD2	ENST00000479144	4.93475	3.02235	0.701667	4.30739	1.65195e-05	5.98383e-05	Plasma membrane	6	2	3.62269
FAS	ENST00000357339	1.71653	8.27722	1.92861	4.2918	1.77231e-05	6.39465e-05	Plasma membrane	8	2	6.2357
MYO1C	ENST00000574308	6.69794	1.79707	0.419187	4.28704	1.8107e-05	6.52282e-05	Plasma membrane	6	2	2.99132
SLC7A2	ENST00000494857	5.12387	9.85128	2.32152	4.24347	2.20094e-05	7.83706e-05	Plasma membrane	6	2	6.97856
ROR1	ENST00000545203	11.0419	3.09042	0.739877	4.17693	2.95466e-05	0.000103042	Plasma membrane	7	2	3.5387
STX4	ENST00000461455	0.559542	6.76551	1.62691	4.1585	3.20338e-05	0.000110887	Plasma membrane	6	2	5.36031
ANPEP	ENST00000560137	2.62623	8.15725	2.00237	4.07379	4.62541e-05	0.000156218	Plasma membrane	6	2	5.98176
BTN2A1	ENST00000312541	13.8238	2.99546	0.737419	4.06209	4.8635e-05	0.000163621	Plasma membrane	9	2	3.39081
FKRP	ENST00000602250	0.838494	3.94387	1.00122	3.93908	8.17956e-05	0.000265773	Plasma membrane	6	2	3.75968
ITGA1	ENST00000513737	2.31985	3.77284	0.962813	3.91856	8.90797e-05	0.000287528	Plasma membrane	7	2	3.65708
SLC2A3	ENST00000543435	1.45621	8.04616	2.07497	3.87772	0.000105442	0.000336196	Plasma membrane	6	2	5.75979
ICAM1	ENST00000264832	87.7969	3.97619	1.03271	3.85025	0.000117998	0.00037311	Plasma membrane	7	2	3.70218
GPC1	ENST00000469694	0.967716	7.43752	1.9391	3.83555	0.000125284	0.000394537	Plasma membrane	9	2	5.42072
NPTN	ENST00000562924	101.914	0.998542	0.261157	3.82354	0.00013155	0.000412608	Plasma membrane	7	2	2.1915
RCN1	ENST00000054950	261.733	1.48679	0.389866	3.81361	0.000136954	0.000428228	Plasma membrane	6	2	2.42756
SLC39A10	ENST00000464301	3.99313	2.58355	0.681453	3.79124	0.0001499	0.000465946	Plasma membrane	9	2	2.95761
MCAM	ENST00000530006	2.96738	4.8861	1.33888	3.64939	0.000262869	0.000785079	Plasma membrane	10	2	3.99559
SLC29A2	ENST00000357440	7.14368	4.35609	1.19753	3.63756	0.000275233	0.000819183	Plasma membrane	7	2	3.72135
ABCC2	ENST00000649459	6.91968	6.7149	1.8483	3.63302	0.000280123	0.000832614	Plasma membrane	6	2	4.89723
MET	ENST00000456159	10.4072	2.90631	0.811717	3.58045	0.000343009	0.00100419	Plasma membrane	8	2	2.95225
BCAM	ENST00000590108	0.486229	6.6281	1.8616	3.56043	0.000370249	0.00107508	Plasma membrane	7	2	4.79833
SLC12A7	ENST00000510943	1.41355	3.17813	0.893479	3.55703	0.000375068	0.0010876	Plasma membrane	7	2	3.07083
EGFR	ENST00000459688	1.2042	2.8562	0.839127	3.40378	0.0006646	0.00183365	Plasma membrane	10	2	2.79644
UNC5A	ENST00000329542	1.1695	4.16447	1.26248	3.29864	0.000971532	0.00259739	Plasma membrane	6	2	3.37497
EPB41L2	ENST00000337057	30.077	3.16142	0.965219	3.27534	0.00105534	0.00280495	Plasma membrane	6	2	2.85675
STIM1	ENST00000532610	2.62054	4.60912	1.43757	3.20618	0.0013451	0.00350774	Plasma membrane	6	2	3.53204
ENG	ENST00000373203	25.2773	3.52395	1.13621	3.1015	0.00192541	0.00487249	Plasma membrane	7	2	2.9181
EPHB4	ENST00000478459	23.3797	1.29278	0.418262	3.09085	0.00199587	0.0050389	Plasma membrane	7	2	1.79522
ADAM17	ENST00000649068	1.77813	1.55675	0.527859	2.94918	0.00318619	0.0076799	Plasma membrane	7	2	1.8357
SLC19A1	ENST00000427839	1.54935	3.89758	1.33095	2.92842	0.00340686	0.00814597	Plasma membrane	9	2	2.99332
PALM	ENST00000338448	3.59858	4.10915	1.40635	2.92187	0.0034794	0.00829599	Plasma membrane	6	2	3.09514
ADAM22	ENST00000398204	0.381346	6.35329	2.17925	2.91536	0.00355278	0.00844549	Plasma membrane	6	2	4.21333
SLC1A3	ENST00000504121	0.984623	5.41233	1.87519	2.88628	0.00389824	0.00916257	Plasma membrane	6	2	3.72516
TRPV2	ENST00000338560	3.54827	8.59979	3.12178	2.75477	0.00587332	0.013311	Plasma membrane	6	2	5.23779
SUSD2	ENST00000358321	4.28219	3.39691	1.24183	2.73541	0.00623032	0.0140444	Plasma membrane	8	2	2.6247
THY1	ENST00000524970	10.6472	10.905	4.06699	2.68134	0.00733284	0.0162687	Plasma membrane	6	2	6.34682
ATP6V0A2	ENST00000536426	3.96132	0.832326	0.325159	2.55976	0.0104746	0.0224315	Plasma membrane	7	2	1.24073
LRP12	ENST00000523007	4.07732	1.73507	0.678709	2.55643	0.0105751	0.0226243	Plasma membrane	6	2	1.69025
PTPRM	ENST00000580949	4.73637	1.32534	0.540001	2.45432	0.014115	0.0292932	Plasma membrane	6	2	1.42929
PTPRF	ENST00000617451	0.689357	7.03327	2.94835	2.38549	0.0170564	0.0345957	Plasma membrane	7	2	4.24712
NPR1	ENST00000368680	2.15321	6.11892	2.64535	2.31308	0.020718	0.0409822	Plasma membrane	9	2	3.75316
TNFRSF9	ENST00000377507	1.56547	5.62301	2.44614	2.29873	0.0215203	0.0423356	Plasma membrane	6	2	3.49815
NT5E	ENST00000369646	8.07644	1.36214	0.596242	2.28454	0.0223399	0.0437483	Plasma membrane	6	2	1.36059
RECK	ENST00000479053	4.5119	1.28055	0.597553	2.14299	0.0321135	0.0601156	Plasma membrane	9	2	1.25078
PCDHGB1	ENST00000611598	1.26407	3.97936	1.89692	2.0978	0.035923	0.0663392	Plasma membrane	6	2	2.5788
FAM171A1	ENST00000477161	0.908582	2.00704	0.957112	2.09698	0.0359957	0.0664385	Plasma membrane	6	2	1.59231
ERBB2	ENST00000582818	1.538	2.07772	1.00945	2.05828	0.0395635	0.0720999	Plasma membrane	8	2	1.60989
VASN	ENST00000304735	42.4617	1.97565	0.960606	2.05667	0.0397179	0.0723469	Plasma membrane	7	2	1.55811
TIMP1	ENST00000218388	267.601	1.04676	0.508988	2.05654	0.0397302	0.0723638	Plasma membrane	6	2	1.09362
ABCC1	ENST00000574761	3.44722	1.58889	0.804243	1.97563	0.0481967	0.0855641	Plasma membrane	7	2	1.3283
TNFRSF25	ENST00000356876	0.733224	6.90278	3.59013	1.92271	0.0545167	0.0951138	Plasma membrane	6	2	3.96227
CPD	ENST00000583275	0.343755	6.35318	3.61621	1.75686	0.0789413	0.130255	Plasma membrane	6	2	3.61919
EPHA5	ENST00000613740	0.544664	5.23427	3.01776	1.73449	0.0828309	0.135616	Plasma membrane	6	2	3.05098
ABCB1	ENST00000488737	0.714299	7.07184	4.08898	1.72949	0.0837215	0.136857	Plasma membrane	7	2	3.96779
CDH10	ENST00000503958	0.640217	6.90273	4.08954	1.6879	0.0914308	0.14704	Plasma membrane	7	2	3.86764
SLC39A14	ENST00000520832	0.353681	3.08077	1.9279	1.59799	0.110045	0.171474	Plasma membrane	9	2	1.92329
VCAM1	ENST00000294728	0.427945	6.49053	4.08954	1.58711	0.112489	0.174468	Plasma membrane	6	2	3.62441
SLC4A7	ENST00000437266	0.36481	6.35314	4.08954	1.55351	0.120302	0.184294	Plasma membrane	8	2	3.54381
AXL	ENST00000359092	30.0757	1.6393	1.06856	1.53412	0.125	0.190305	Plasma membrane	7	2	1.17993
SLC6A6	ENST00000452775	0.333328	6.21574	4.08954	1.51991	0.128533	0.193911	Plasma membrane	7	2	3.46407
EFNA1	ENST00000497282	12.5966	1.15369	0.774379	1.48982	0.136271	0.203727	Plasma membrane	7	2	0.92232
NCAM1	ENST00000533073	0.24272	6.07834	4.08954	1.48631	0.137196	0.204529	Plasma membrane	7	2	3.38379
FLVCR1	ENST00000579295	0.301106	1.54575	1.04113	1.48469	0.137626	0.205036	Plasma membrane	6	2	1.11696
PROM2	ENST00000495540	2.34471	1.40048	0.985738	1.42074	0.155392	0.226829	Plasma membrane	6	2	1.02239
PROCR	ENST00000216968	69.0006	1.22313	0.865646	1.41297	0.157665	0.229558	Plasma membrane	7	2	0.931119
CNNM3	ENST00000494595	0.299339	4.06154	2.89158	1.40461	0.160138	0.232577	Plasma membrane	8	2	2.34748
CXADR	ENST00000400166	7.12626	0.772907	0.568887	1.35863	0.174264	0.249238	Plasma membrane	10	2	0.688146
ATP2B4	ENST00000466407	0.408416	1.32377	0.9904	1.3366	0.181353	0.25755	Plasma membrane	6	2	0.956455
TMEM63B	ENST00000532634	3.01558	1.08471	0.894811	1.21222	0.225427	0.307662	Plasma membrane	6	2	0.798319
NPR3	ENST00000507141	0.245564	1.67709	1.6103	1.04148	0.297655	0.383718	Plasma membrane	7	2	1.04654
CD46	ENST00000493796	0.875257	1.23149	1.18525	1.03901	0.298799	0.3849	Plasma membrane	9	2	0.823069
MPZL2	ENST00000525647	0.623487	1.24566	1.26031	0.988381	0.322966	0.409316	Plasma membrane	6	2	0.816803
MSN	ENST00000609672	0.38238	2.23186	2.29119	0.974108	0.330003	0.416226	Plasma membrane	6	2	1.30627
PCDH7	ENST00000621961	1.57511	1.18779	1.22478	0.969792	0.33215	0.41829	Plasma membrane	10	2	0.783154
F11R	ENST00000602966	1.02356	0.822295	0.853308	0.963655	0.335219	0.421141	Plasma membrane	9	2	0.598933
DDR2	ENST00000367921	0.470791	3.85325	4.01232	0.960355	0.336877	0.42275	Plasma membrane	8	2	2.11359
QSOX2	ENST00000358701	31.3714	0.205956	0.229911	0.895809	0.370355	0.454075	Plasma membrane	6	2	0.274414
PTPRJ	ENST00000613246	24.974	0.316279	0.358564	0.882073	0.377738	0.460889	Plasma membrane	7	2	0.326341
SCNN1D	ENST00000379099	0.446175	1.19105	1.5837	0.752067	0.452011	0.529766	Plasma membrane	6	2	0.733481
SYVN1	ENST00000528487	0.640118	1.59615	2.16766	0.736347	0.46152	0.538569	Plasma membrane	6	2	0.932453
ROR2	ENST00000375708	1.64313	1.21735	1.78142	0.68336	0.494379	0.568834	Plasma membrane	7	2	0.731182
ITGA7	ENST00000554327	0.408061	1.28418	1.96032	0.655088	0.512411	0.585124	Plasma membrane	6	2	0.758466
SLC39A6	ENST00000586829	6.5566	0.394754	0.676481	0.583541	0.559529	0.627754	Plasma membrane	7	2	0.298482
IL10RB	ENST00000422891	1.59894	0.450652	0.835062	0.539662	0.58943	0.654387	Plasma membrane	6	2	0.317409
PKP2	ENST00000552612	0.512457	0.524459	1.05985	0.494844	0.620711	0.68204	Plasma membrane	6	2	0.345324
SLC6A9	ENST00000492434	1.51933	0.383184	0.956868	0.400457	0.68882	0.742476	Plasma membrane	6	2	0.256251
MERTK	ENST00000421804	8.96937	0.300116	1.05672	0.284007	0.776405	0.817715	Plasma membrane	6	2	0.193757
GOLIM4	ENST00000309027	10.7684	0.0922985	0.355433	0.259679	0.795111	0.833781	Plasma membrane	6	2	0.0856232
SORL1	ENST00000529445	0.304647	0.387622	2.22278	0.174386	0.861562	0.888893	Plasma membrane	6	2	0.219386
RPN1	ENST00000296255	321.579	0.0244895	0.145881	0.167873	0.866683	0.893013	Plasma membrane	6	2	0.0368159

### Sheet: ALL NSCLC
gene	ensembl_transcript	baseMean	log2FoldChange	lfcSE	stat	pvalue	padj	location	confidence	c	hits
ENO1	ENST00000646680	82.024	7.09748	0.481242	14.7483	3.15728e-49	4.00561e-48	Plasma membrane	6	2	27.2474
HSP90B1	ENST00000548462	2.97823	1.84602	0.129285	14.2787	2.97095e-46	3.6764e-45	Plasma membrane	6	2	23.1403
B2M	ENST00000561424	319.056	16.0617	1.27845	12.5634	3.35526e-36	3.69232e-35	Plasma membrane	6	2	25.2472
CD151	ENST00000397421	132.251	14.7906	1.19895	12.3363	5.77745e-35	6.25978e-34	Plasma membrane	6	2	23.997
SLC4A2	ENST00000469467	38.6904	5.15959	0.46273	11.1503	7.13513e-29	6.97758e-28	Plasma membrane	6	2	16.1579
PRKCSH	ENST00000589990	2.638	1.08047	0.105881	10.2046	1.89163e-24	1.67736e-23	Plasma membrane	6	2	11.9279
SLC5A6	ENST00000464538	1.17508	2.66894	0.266059	10.0314	1.10967e-23	9.63203e-23	Plasma membrane	6	2	12.3426
HSPD1	ENST00000452200	1.43744	1.65859	0.16774	9.88785	4.70013e-23	4.01475e-22	Plasma membrane	6	2	11.5275
SLC3A2	ENST00000541372	21.0129	12.1347	1.23026	9.86353	5.99043e-23	5.10124e-22	Plasma membrane	8	2	16.7135
PHB2	ENST00000546217	1.12917	3.34712	0.342197	9.78127	1.35497e-22	1.14056e-21	Plasma membrane	6	2	12.145
LRPAP1	ENST00000650182	4.75171	9.96997	1.02031	9.77146	1.49281e-22	1.25483e-21	Plasma membrane	6	2	15.4357
HLA-C	ENST00000484378	11.6099	11.2766	1.30794	8.62163	6.60053e-18	4.69347e-17	Plasma membrane	6	2	13.8026
THY1	ENST00000528295	27.1665	25.6433	3.02591	8.47456	2.35967e-17	1.64035e-16	Plasma membrane	6	2	20.7142
SLC29A1	ENST00000371740	3.87167	9.70866	1.15861	8.3796	5.31089e-17	3.63087e-16	Plasma membrane	8	2	12.5743
DDR1	ENST00000376569	8.64227	10.8485	1.29702	8.36416	6.0543e-17	4.13131e-16	Plasma membrane	6	2	13.1162
VDAC2	ENST00000344036	3.13204	9.40966	1.12749	8.34565	7.08225e-17	4.81913e-16	Plasma membrane	6	2	12.3633
CLDND1	ENST00000508902	1.56501	8.39071	1.02067	8.22081	2.02127e-16	1.34949e-15	Plasma membrane	6	2	11.6303
TRAP1	ENST00000570514	1.2577	8.05867	1.0208	7.89444	2.91627e-15	1.84927e-14	Plasma membrane	6	2	10.8958
PTGFRN	ENST00000497385	12.8032	11.396	1.453	7.84307	4.39649e-15	2.76442e-14	Plasma membrane	7	2	12.4772
CANX	ENST00000502673	2.55081	9.10016	1.1712	7.76994	7.85258e-15	4.87359e-14	Plasma membrane	6	2	11.2062
PLXNB2	ENST00000425954	3.0636	9.36308	1.23018	7.61117	2.71621e-14	1.64171e-13	Plasma membrane	7	2	11.0739
ITGA3	ENST00000514834	23.7957	12.3156	1.62644	7.57214	3.67124e-14	2.20292e-13	Plasma membrane	8	2	12.4863
CD44	ENST00000526669	21.3421	12.1595	1.61865	7.51213	5.81715e-14	3.45392e-13	Plasma membrane	10	2	12.3106
HLA-B	ENST00000640615	262.115	8.95716	1.20933	7.40674	1.29438e-13	7.53817e-13	Plasma membrane	7	2	10.5399
SERPINH1	ENST00000526242	5.65536	10.2445	1.44515	7.08886	1.3522e-12	7.43171e-12	Plasma membrane	6	2	10.6867
SLCO4A1	ENST00000451793	5.57544	10.1954	1.45992	6.98356	2.87792e-12	1.55525e-11	Plasma membrane	9	2	10.5018
ITGA5	ENST00000547197	10.3007	11.1071	1.59254	6.97445	3.0708e-12	1.65651e-11	Plasma membrane	7	2	10.944
ATP1A1	ENST00000440951	22.359	7.84508	1.12515	6.9725	3.11366e-12	1.67864e-11	Plasma membrane	8	2	9.31006
PLXND1	ENST00000506979	8.41693	7.5094	1.08271	6.93573	4.04139e-12	2.16637e-11	Plasma membrane	7	2	9.08683
RHBDF2	ENST00000585989	2.84593	4.97766	0.734699	6.7751	1.24321e-11	6.47845e-11	Plasma membrane	8	2	7.58309
FKRP	ENST00000600646	0.774684	1.47735	0.22503	6.56509	5.19997e-11	2.61356e-10	Plasma membrane	6	2	5.53006
EMP3	ENST00000596315	3.3747	9.49502	1.45214	6.53862	6.20891e-11	3.10407e-10	Plasma membrane	6	2	9.50154
HLA-A	ENST00000461903	8.41743	10.8154	1.65863	6.52068	6.99896e-11	3.48748e-10	Plasma membrane	8	2	10.1365
TFPI	ENST00000453013	5.91542	10.3084	1.73242	5.9503	2.67659e-09	1.20412e-08	Plasma membrane	7	2	9.11388
SLC43A3	ENST00000533051	2.5233	9.0853	1.54066	5.89703	3.70103e-09	1.65041e-08	Plasma membrane	7	2	8.43385
TSPAN4	ENST00000397396	1.53495	8.31065	1.41907	5.8564	4.73005e-09	2.09688e-08	Plasma membrane	6	2	7.99454
PTPRS	ENST00000591760	2.57733	6.57195	1.13553	5.78757	7.14132e-09	3.1349e-08	Plasma membrane	9	2	7.03786
ACTN1	ENST00000555075	9.10687	5.47774	0.973041	5.62951	1.80724e-08	7.73498e-08	Plasma membrane	6	2	6.29464
SLC16A1	ENST00000478835	4.89518	7.17221	1.28017	5.60256	2.11205e-08	9.00811e-08	Plasma membrane	8	2	7.10879
STX4	ENST00000565483	0.387761	4.02853	0.723717	5.56644	2.59993e-08	1.10247e-07	Plasma membrane	6	2	5.49308
CD70	ENST00000245903	32.7582	12.0562	2.19919	5.48211	4.20283e-08	1.755e-07	Plasma membrane	6	2	9.40596
SLC7A2	ENST00000494857	3.98353	9.73934	1.85996	5.23633	1.63804e-07	6.55997e-07	Plasma membrane	6	2	7.96122
ADAM17	ENST00000649068	0.875146	0.874415	0.172345	5.07364	3.90268e-07	1.51554e-06	Plasma membrane	7	2	3.34692
ADAM22	ENST00000398204	1.15484	7.97074	1.58584	5.02618	5.00345e-07	1.92442e-06	Plasma membrane	6	2	6.84322
SDC2	ENST00000520233	12.9823	11.4426	2.30013	4.97475	6.53321e-07	2.48846e-06	Plasma membrane	6	2	8.52332
SEMA3C	ENST00000427167	0.788566	7.41471	1.56479	4.73848	2.15325e-06	7.85196e-06	Plasma membrane	8	2	6.25987
TMEM132A	ENST00000536409	0.854126	7.52836	1.6214	4.64313	3.43166e-06	1.22951e-05	Plasma membrane	7	2	6.21932
PSEN1	ENST00000553719	0.364898	6.38219	1.37644	4.63674	3.53942e-06	1.26667e-05	Plasma membrane	7	2	5.63976
NF2	ENST00000413209	0.978282	7.66548	1.65762	4.62438	3.75722e-06	1.34203e-05	Plasma membrane	6	2	6.26886
ZDHHC5	ENST00000532842	0.279833	6.14359	1.34296	4.57467	4.76969e-06	1.68858e-05	Plasma membrane	10	2	5.45803
MYO1C	ENST00000574341	1.17342	0.630328	0.138239	4.55971	5.12247e-06	1.80826e-05	Plasma membrane	6	2	2.68653
MYO1B	ENST00000392318	2.82431	9.2485	2.04257	4.52786	5.95832e-06	2.08773e-05	Plasma membrane	6	2	6.96441
FAS	ENST00000357339	0.93882	7.64865	1.73075	4.41927	9.90364e-06	3.39678e-05	Plasma membrane	8	2	6.05879
TRPV2	ENST00000338560	7.46061	9.9219	2.24697	4.41569	1.0069e-05	3.45089e-05	Plasma membrane	6	2	7.19198
ABCC4	ENST00000645237	6.27122	3.69778	0.84348	4.38396	1.16542e-05	3.9686e-05	Plasma membrane	9	2	4.04957
ADCY6	ENST00000548820	0.721977	7.2471	1.65497	4.37899	1.1923e-05	4.05555e-05	Plasma membrane	7	2	5.81952
ITGAV	ENST00000496477	0.452041	6.62997	1.53038	4.33223	1.47605e-05	4.97303e-05	Plasma membrane	7	2	5.46667
ATP1B3	ENST00000486782	0.43959	6.60803	1.53122	4.31554	1.59211e-05	5.34615e-05	Plasma membrane	9	2	5.44
CD58	ENST00000369487	4.40353	2.17124	0.50945	4.26193	2.02669e-05	6.73016e-05	Plasma membrane	7	2	3.17161
L1CAM	ENST00000370058	5.36272	7.64832	1.85566	4.12161	3.76227e-05	0.000121193	Plasma membrane	8	2	5.78242
BTN2A1	ENST00000312541	7.84393	2.46519	0.607606	4.05722	4.96603e-05	0.000157647	Plasma membrane	9	2	3.13375
GPC1	ENST00000469694	0.462931	6.64052	1.74586	3.80358	0.00014262	0.000428873	Plasma membrane	9	2	5.0041
SLC2A3	ENST00000543435	2.18298	8.85976	2.37439	3.73138	0.000190436	0.000563971	Plasma membrane	6	2	6.05425
SLC29A2	ENST00000357440	3.99032	3.8416	1.05101	3.65516	0.000257025	0.000748516	Plasma membrane	7	2	3.4837
UQCRC2	ENST00000561553	57.4296	1.13349	0.312899	3.62255	0.000291713	0.000843257	Plasma membrane	6	2	2.10377
FYN	ENST00000523238	0.691834	5.14117	1.44628	3.55475	0.000378337	0.00107718	Plasma membrane	6	2	4.05444
LY6K	ENST00000518841	2.30604	8.948	2.55238	3.50574	0.000455336	0.00128323	Plasma membrane	6	2	5.91985
ATP13A3	ENST00000457986	12.6984	2.00234	0.577019	3.47014	0.000520193	0.00145508	Plasma membrane	7	2	2.41972
CADM1	ENST00000541434	4.05547	6.73323	1.96593	3.42495	0.000614906	0.00170341	Plasma membrane	8	2	4.75096
TNFRSF25	ENST00000356876	0.652052	7.06774	2.07491	3.4063	0.000658503	0.00181695	Plasma membrane	6	2	4.9042
CSF2RA	ENST00000381529	1.59732	8.4215	2.53421	3.32312	0.000890152	0.00240801	Plasma membrane	7	2	5.51992
ROBO1	ENST00000466906	13.0707	3.71868	1.13293	3.28235	0.00102946	0.00276265	Plasma membrane	8	2	3.13868
ABCB1	ENST00000622132	2.61772	9.13257	2.8945	3.15514	0.0016042	0.00418416	Plasma membrane	7	2	5.75548
PALM	ENST00000338448	3.61611	4.35156	1.39532	3.11869	0.00181656	0.00469121	Plasma membrane	6	2	3.34014
NCAM1	ENST00000533073	1.81477	8.60881	2.76343	3.11526	0.00183781	0.0047422	Plasma membrane	7	2	5.46642
BCAM	ENST00000590108	0.436336	6.47708	2.11393	3.06401	0.00218393	0.00556899	Plasma membrane	7	2	4.36565
SLC1A3	ENST00000504121	1.10844	5.86012	2.02258	2.89735	0.00376329	0.00921886	Plasma membrane	6	2	3.94772
SLC9A1	ENST00000490329	3.29733	1.32584	0.472031	2.80881	0.00497255	0.0119315	Plasma membrane	6	2	1.62457
PLAUR	ENST00000597107	0.249441	6.01239	2.1754	2.76381	0.00571308	0.013565	Plasma membrane	8	2	3.93999
MDGA1	ENST00000503419	0.390484	6.46214	2.33934	2.76238	0.00573825	0.0136153	Plasma membrane	6	2	4.16406
MCAM	ENST00000530006	2.57845	4.93626	1.79663	2.74751	0.00600496	0.0141909	Plasma membrane	10	2	3.39213
PTPRM	ENST00000583153	0.386353	4.20885	1.54235	2.72886	0.00635541	0.0149406	Plasma membrane	6	2	3.01724
EPB41L2	ENST00000530757	0.279402	4.61077	1.7017	2.7095	0.00673849	0.0157663	Plasma membrane	6	2	3.20652
SLC2A1	ENST00000415851	15.8187	2.91848	1.10407	2.64337	0.00820853	0.0188805	Plasma membrane	10	2	2.32123
ITGB5	ENST00000608107	0.332703	6.27479	2.42766	2.58471	0.00974616	0.0220576	Plasma membrane	9	2	3.96561
SLC12A7	ENST00000510943	1.00324	2.95967	1.17412	2.52076	0.01171	0.0260715	Plasma membrane	7	2	2.27175
IL6ST	ENST00000506241	2.64227	3.13508	1.24928	2.50952	0.0120896	0.02684	Plasma membrane	8	2	2.35315
ABCG2	ENST00000505480	0.535619	6.8852	2.7493	2.50434	0.0122679	0.0272016	Plasma membrane	8	2	4.2253
PCDHGC3	ENST00000616230	0.253582	6.06007	2.42868	2.49521	0.0125882	0.0278385	Plasma membrane	6	2	3.80771
DDR2	ENST00000415555	0.425202	6.58405	2.67119	2.46484	0.0137075	0.0300392	Plasma membrane	8	2	4.05318
VCAM1	ENST00000294728	3.53451	9.56464	3.88452	2.46225	0.013807	0.0302363	Plasma membrane	6	2	5.54206
PTPRF	ENST00000617451	0.760619	7.35916	3.01197	2.4433	0.0145535	0.031707	Plasma membrane	7	2	4.429
ANPEP	ENST00000560137	0.594982	6.27388	2.64565	2.37139	0.0177213	0.0378652	Plasma membrane	6	2	3.84782
SLC39A10	ENST00000464301	1.89325	1.76644	0.753054	2.3457	0.0189915	0.040263	Plasma membrane	9	2	1.58077
IGSF8	ENST00000460351	0.162457	5.78583	2.56932	2.25189	0.0243292	0.0502614	Plasma membrane	8	2	3.5423
CPD	ENST00000583275	0.192639	5.88121	2.65467	2.21542	0.0267315	0.0546301	Plasma membrane	6	2	3.57189
ITGA7	ENST00000554327	1.92172	3.64694	1.67034	2.18335	0.0290101	0.058741	Plasma membrane	6	2	2.439
EPHA5	ENST00000613740	0.937606	6.10757	2.85099	2.14226	0.0321726	0.0643327	Plasma membrane	6	2	3.64957
ALPP	ENST00000474529	1.67062	8.4852	4.15535	2.04199	0.0411521	0.079893	Plasma membrane	10	2	4.79135
CDH10	ENST00000264463	0.943565	7.67157	3.81474	2.01103	0.0443221	0.0852447	Plasma membrane	7	2	4.37045
ABCC2	ENST00000649459	2.55535	5.49873	2.78565	1.97395	0.0483872	0.0920646	Plasma membrane	6	2	3.26732
ROR1	ENST00000371080	0.431825	2.45292	1.2474	1.96643	0.0492486	0.0934507	Plasma membrane	7	2	1.74117
ITGA1	ENST00000509049	0.247764	6.01233	3.06178	1.96367	0.0495683	0.0939858	Plasma membrane	7	2	3.51963
ICAM1	ENST00000264832	26.6106	2.52855	1.29877	1.94688	0.051549	0.0972116	Plasma membrane	7	2	1.77042
UNC5A	ENST00000329542	1.35369	4.65015	2.40462	1.93384	0.0531332	0.0998399	Plasma membrane	6	2	2.82542
CD46	ENST00000367047	0.590167	6.59706	3.48853	1.89107	0.0586146	0.108764	Plasma membrane	9	2	3.78029
SLC4A7	ENST00000437266	0.143157	5.73333	3.0577	1.87504	0.0607867	0.112262	Plasma membrane	8	2	3.34155
ENG	ENST00000373203	19.7589	3.4229	1.85942	1.84085	0.0656439	0.119977	Plasma membrane	7	2	2.1719
FAM171A1	ENST00000477161	0.653785	1.8756	1.07566	1.74368	0.0812153	0.143926	Plasma membrane	6	2	1.35873
PROM2	ENST00000317668	0.487904	6.57798	3.82959	1.71767	0.0858569	0.151024	Plasma membrane	6	2	3.69947
TNFRSF9	ENST00000377507	0.54901	4.36894	2.63026	1.66103	0.0967074	0.167131	Plasma membrane	6	2	2.57294
DCBLD2	ENST00000449482	1.17203	2.96871	1.80114	1.64824	0.0993027	0.170903	Plasma membrane	6	2	1.86798
PCDHGB1	ENST00000611598	0.342043	2.46352	1.51724	1.62369	0.104442	0.178184	Plasma membrane	6	2	1.60633
RCN1	ENST00000532474	0.388582	1.57473	0.973666	1.61732	0.105809	0.180083	Plasma membrane	6	2	1.15963
TIMP1	ENST00000218388	324.394	1.71389	1.06729	1.60584	0.10831	0.183658	Plasma membrane	6	2	1.22494
SORCS1	ENST00000612154	0.683358	7.21248	4.49907	1.60311	0.108911	0.184495	Plasma membrane	6	2	3.97325
AMIGO2	ENST00000266581	6.1083	2.11173	1.32807	1.59008	0.111817	0.188619	Plasma membrane	6	2	1.41807
ABCC5	ENST00000437341	0.173738	5.78334	3.77096	1.53365	0.125115	0.20724	Plasma membrane	8	2	3.23343
SUSD2	ENST00000358321	4.60491	3.7772	2.4716	1.52824	0.126453	0.20907	Plasma membrane	8	2	2.22845
CNNM3	ENST00000480035	0.170581	3.18081	2.12035	1.50013	0.13358	0.218693	Plasma membrane	8	2	1.92049
LRP12	ENST00000523007	2.40502	1.30895	0.940838	1.39126	0.164147	0.259071	Plasma membrane	6	2	0.947766
NPR1	ENST00000368680	0.778052	4.88615	3.61087	1.35318	0.175999	0.274189	Plasma membrane	9	2	2.72405
FLVCR1	ENST00000474693	0.422995	1.01174	0.768134	1.31714	0.18779	0.289023	Plasma membrane	6	2	0.775406
ERBB2	ENST00000582818	1.63467	2.45619	2.07	1.18657	0.235399	0.346069	Plasma membrane	8	2	1.45851
SYVN1	ENST00000528487	0.572908	1.63661	1.40734	1.16291	0.244867	0.356986	Plasma membrane	6	2	1.04198
CD34	ENST00000367036	0.294036	5.42676	4.69415	1.15607	0.247653	0.36013	Plasma membrane	6	2	2.93515
ATP6V0A2	ENST00000536426	2.46057	0.528916	0.503244	1.05101	0.293253	0.410745	Plasma membrane	7	2	0.457672
MSN	ENST00000609672	1.19766	3.89193	3.75551	1.03633	0.30005	0.417847	Plasma membrane	6	2	2.13546
MET	ENST00000456159	2.64737	1.22287	1.22932	0.994754	0.319856	0.438917	Plasma membrane	8	2	0.790244
ABCC1	ENST00000574761	1.52059	0.749633	0.75772	0.989328	0.322503	0.441703	Plasma membrane	7	2	0.552252
SLC39A14	ENST00000520832	0.171278	2.52111	2.63991	0.955	0.339578	0.459377	Plasma membrane	9	2	1.42947
PLVAP	ENST00000252590	0.573567	6.95466	7.34133	0.947329	0.343471	0.463355	Plasma membrane	6	2	3.64437
CYBB	ENST00000378588	1.54995	3.66983	4.15231	0.883803	0.376802	0.496969	Plasma membrane	6	2	1.98675
RPN1	ENST00000481168	0.163608	1.37421	1.56494	0.878121	0.379878	0.500132	Plasma membrane	6	2	0.837562
ATP2B4	ENST00000466407	0.297137	1.14554	1.3186	0.868754	0.384982	0.505288	Plasma membrane	6	2	0.721001
SLC19A1	ENST00000311124	10.2562	0.341135	0.400877	0.850973	0.394784	0.514766	Plasma membrane	9	2	0.314763
ITGB7	ENST00000551319	0.711476	5.65883	6.7024	0.8443	0.398502	0.518482	Plasma membrane	6	2	2.97205
RELL1	ENST00000314117	0.120429	2.1979	2.87631	0.764137	0.444785	0.562686	Plasma membrane	6	2	1.22381
RECK	ENST00000377966	4.31373	0.905677	1.26468	0.71613	0.473911	0.589201	Plasma membrane	9	2	0.567707
ANO6	ENST00000441606	0.125529	5.58231	8.3049	0.672171	0.501475	0.613822	Plasma membrane	8	2	2.89713
ROR2	ENST00000375708	1.35094	1.28705	2.02047	0.637005	0.524122	0.633399	Plasma membrane	7	2	0.742684
SLC39A6	ENST00000586829	5.35444	0.535292	0.907633	0.589767	0.555347	0.660078	Plasma membrane	7	2	0.357848
NPTN	ENST00000561898	1.38014	0.0552316	0.106841	0.51695	0.605191	0.702446	Plasma membrane	7	2	0.104309
PROCR	ENST00000216968	34.2425	0.582308	1.19869	0.485787	0.627118	0.720452	Plasma membrane	7	2	0.362352
VASN	ENST00000304735	13.7799	0.658054	1.42995	0.460193	0.645378	0.735325	Plasma membrane	7	2	0.395787
NT5E	ENST00000369646	3.45131	0.499856	1.18214	0.422839	0.672413	0.756892	Plasma membrane	6	2	0.310411
EGFR	ENST00000459688	0.204047	0.992295	2.53707	0.391118	0.69571	0.775409	Plasma membrane	10	2	0.551382
SCNN1D	ENST00000379099	0.210812	0.599373	1.78584	0.335625	0.737154	0.808023	Plasma membrane	6	2	0.345975
ALPL	ENST00000540617	0.136786	1.93171	6.29976	0.306633	0.759123	0.824474	Plasma membrane	6	2	1.00777
FOLR1	ENST00000312293	1.5625	0.894694	3.23483	0.276581	0.782102	0.842602	Plasma membrane	7	2	0.484536
NPR3	ENST00000507141	0.16141	1.34785	5.11375	0.263573	0.792109	0.849989	Plasma membrane	7	2	0.709218
EPHB4	ENST00000478459	8.66281	0.210602	0.799284	0.263488	0.792175	0.850011	Plasma membrane	7	2	0.140589
GOLIM4	ENST00000309027	8.171	0.175462	0.728357	0.240901	0.809632	0.863215	Plasma membrane	6	2	0.119671
F11R	ENST00000602966	0.510072	0.166032	1.12216	0.147957	0.882377	0.917747	Plasma membrane	9	2	0.101654
STIM1	ENST00000525403	0.272831	0.343315	2.96419	0.115821	0.907794	0.935951	Plasma membrane	6	2	0.186031
EFNA1	ENST00000497282	4.60567	0.0444201	1.27317	0.0348895	0.972168	0.98061	Plasma membrane	7	2	0.0264619
